# A pro-inflammatory effector-memory T cell program links peripheral EBV priming to CNS autoimmunity

**DOI:** 10.64898/2026.09.28.753741

**Authors:** Nikolaj Pagh Kristensen, Thanos Tsaktanis, Sina Frischholz, Jasim K. Benotmane, Lucia Klotz, Philipp Hilgendorf, Myriam Grotz, Mariana V. Sousa, Lasse F. Voss, Stefan Schattgen, Vanessa Lang, Hannah Reimann, Cosima Storr, Roland Lang, Bernd Spriewald, Felix B. Engel, Martin Böttcher, Dimitrios Mougiakakos, Stefanie Schreiber, Dieter H. Heiland, Simone Mader, Paul G. Thomas, Sine Reker Hadrup, Veit Rothhammer, Kilian Schober

## Abstract

T and B cell–mediated immunosurveillance of the central nervous system (CNS) can become maladaptive in multiple sclerosis (MS). Epstein–Barr virus (EBV) is a likely driver of MS, yet how exactly EBV-specific T cells contribute remains unclear. We generated an antigen-resolved atlas of blood and cerebrospinal fluid (CSF) T cells from untreated MS patients and controls. T cell clones carrying a GZMK^+^ effector-memory program in blood were CSF-biased, particularly in MS, and associated with EBV reactivity. In CSF, EBV-reactive GZMK^+^ CD8^+^ T cells engaged B lineage cells. Activated CD8^+^ T cells promoted atypical B cell and plasmablast formation, whereas GZMK-enriched effector-memory cells induced IL-6 and IL-8 release from myeloid cells. Together, these findings identify an infection-imprinted, CNS-biased state and support a model in which EBV-specific CD8^+^ T cells contribute to inflammation through a non-canonical mode of B cell and myeloid cell activation.
