## Supplementary Tables for "A pro-inflammatory effector-memory T cell program links peripheral EBV priming to CNS autoimmunity"

### Sheet: Table S1
Table S1: Cohort characterisitics
NID = Non-inflammatory disease
RRMS = Relapsing-remitting MS
NIC = Non-inflammatory control
IC = Inflammatory control
MS = Multiple sclerosis
EBV = Epstein-Barr virus
CMV = Human cytomegalovirus
Neg. = Negative test result
Pos. = Positive test result
Donor	Age	Sex	Suspected diagnosis	Final diagnosis	Cohort group	CMV-seropositivity	EBV-seropositivity
Patient #1	73	male	NID	NID	NIC	NA	NA
Patient #4	43	female	RRMS	CIS	IC	CMV-IgG neg.	EBV-anti-EBNA1-IgG pos.; EBV-anti-VCA-IgG pos.
Patient #5	26	female	NID	Colitis ulcerosa	IC	CMV-IgG neg.	EBV-anti-EBNA1-IgG pos.; EBV-anti-VCA-IgG pos.
Patient #8	19	female	NID	NID	NIC	CMV-IgG neg.	EBV-anti-EBNA1-IgG pos.; EBV-anti-VCA-IgG pos.
Patient #11	22	Female	RRMS	RRMS	MS	CMV-IgG neg.	EBV-anti-EBNA1-IgG pos.; EBV-anti-VCA-IgG pos.
Patient #12	23	female	RRMS	RRMS	MS	CMV-IgG pos.	EBV-anti-EBNA1-IgG pos.; EBV-anti-VCA-IgG pos.
Patient #14	32	female	RRMS	RRMS	MS	CMV-IgG pos.	EBV-anti-EBNA1-IgG pos.; EBV-anti-VCA-IgG pos.
Patient #17	43	female	RRMS	RRMS	MS	CMV-IgG neg.	EBV-anti-EBNA1-IgG pos.; EBV-anti-VCA-IgG pos.
Patient #18	24	female	NID	NID	NIC	CMV-IgG pos.	EBV-anti-EBNA1-IgG pos.; EBV-anti-VCA-IgG pos.
Patient #19	30	male	NID	NID	NIC	CMV-IgG pos.	EBV-anti-EBNA1-IgG pos.; EBV-anti-VCA-IgG pos.
Patient #20	38	female	RRMS	RRMS	MS	CMV-IgG neg.	EBV-anti-EBNA1-IgG pos.; EBV-anti-VCA-IgG pos.
Patient #21	37	male	NID	NID	NIC	CMV-IgG neg.	EBV-anti-EBNA1-IgG pos; EBV-anti-VCA-IgG pos.

### Sheet: Table S2
Primers for bulk TCR sequencing using 5-RACE
Prepared by Nikolaj Pagh Kristensen
Created: 2023.07.26
Updated: 2023/08/29
	Reverse transcription and 5´ TSO extension
Ordered from	Oligo name	Sequence
Eurofins	SmartNNNa_pagh	AAGCAGUGGTAUCAACGCAGAGUNNNNUNNNNUNNNNUCTTrGrGrG
Eurofins	ACR_st4	GTCTAGCACAGTTTTGTC
Eurofins	BCR4short	GTATCTGGAGTCATTGA
	1st PCR amplification
Ordered from	Oligo name	Sequence
Eurofins	M1ss	AAGCAGTGGTATCAACGCA
Eurofins	ACR_st1	GTCACTGGATTTAGAGTC
Eurofins	BC2uniR	TGCTTCTGATGGCTCAAACAC
	2nd PCR amplification		Details					Concatenated
Ordered from	Oligo name	Sequence	Nextera Read 1 (F) and Read 2 (R)	Het.spacer	SampleID	Primer (M1s = Forward, Hum = Reverse)	Comments
IDT	M1s_F_1	TCGTCGGCAGCGTCAGATGTGTATAAGAGACAGNNATCACCAGTGGTATCAACGCAGAG	TCGTCGGCAGCGTCAGATGTGTATAAGAGACAG	NN	ATCAC	CAGTGGTATCAACGCAGAG	SampleID#1	TCGTCGGCAGCGTCAGATGTGTATAAGAGACAGNNATCACCAGTGGTATCAACGCAGAG
IDT	M1s_F_2	TCGTCGGCAGCGTCAGATGTGTATAAGAGACAGNNNCGATGCAGTGGTATCAACGCAGAG	TCGTCGGCAGCGTCAGATGTGTATAAGAGACAG	NNN	CGATG	CAGTGGTATCAACGCAGAG	SampleID#2	TCGTCGGCAGCGTCAGATGTGTATAAGAGACAGNNNCGATGCAGTGGTATCAACGCAGAG
IDT	M1s_F_3	TCGTCGGCAGCGTCAGATGTGTATAAGAGACAGNNNNTTAGGCAGTGGTATCAACGCAGAG	TCGTCGGCAGCGTCAGATGTGTATAAGAGACAG	NNNN	TTAGG	CAGTGGTATCAACGCAGAG	SampleID#3	TCGTCGGCAGCGTCAGATGTGTATAAGAGACAGNNNNTTAGGCAGTGGTATCAACGCAGAG
IDT	M1s_F_4	TCGTCGGCAGCGTCAGATGTGTATAAGAGACAGNNTGACCCAGTGGTATCAACGCAGAG	TCGTCGGCAGCGTCAGATGTGTATAAGAGACAG	NN	TGACC	CAGTGGTATCAACGCAGAG	SampleID#4	TCGTCGGCAGCGTCAGATGTGTATAAGAGACAGNNTGACCCAGTGGTATCAACGCAGAG
IDT - Feb 2024	M1s_F_5	TCGTCGGCAGCGTCAGATGTGTATAAGAGACAGNNNACAGTCAGTGGTATCAACGCAGAG	TCGTCGGCAGCGTCAGATGTGTATAAGAGACAG	NNN	ACAGT	CAGTGGTATCAACGCAGAG	SampleID#5	TCGTCGGCAGCGTCAGATGTGTATAAGAGACAGNNNACAGTCAGTGGTATCAACGCAGAG
IDT - Feb 2024	M1s_F_6	TCGTCGGCAGCGTCAGATGTGTATAAGAGACAGNNNNGCCAACAGTGGTATCAACGCAGAG	TCGTCGGCAGCGTCAGATGTGTATAAGAGACAG	NNNN	GCCAA	CAGTGGTATCAACGCAGAG	SampleID#6	TCGTCGGCAGCGTCAGATGTGTATAAGAGACAGNNNNGCCAACAGTGGTATCAACGCAGAG
IDT - Feb 2024	M1s_F_7	TCGTCGGCAGCGTCAGATGTGTATAAGAGACAGNNCAGATCAGTGGTATCAACGCAGAG	TCGTCGGCAGCGTCAGATGTGTATAAGAGACAG	NN	CAGAT	CAGTGGTATCAACGCAGAG	SampleID#7	TCGTCGGCAGCGTCAGATGTGTATAAGAGACAGNNCAGATCAGTGGTATCAACGCAGAG
IDT - Feb 2024	M1s_F_8	TCGTCGGCAGCGTCAGATGTGTATAAGAGACAGNNNACTTGCAGTGGTATCAACGCAGAG	TCGTCGGCAGCGTCAGATGTGTATAAGAGACAG	NNN	ACTTG	CAGTGGTATCAACGCAGAG	SampleID#8	TCGTCGGCAGCGTCAGATGTGTATAAGAGACAGNNNACTTGCAGTGGTATCAACGCAGAG
IDT - Feb 2024	M1s_F_9	TCGTCGGCAGCGTCAGATGTGTATAAGAGACAGNNNNGATCACAGTGGTATCAACGCAGAG	TCGTCGGCAGCGTCAGATGTGTATAAGAGACAG	NNNN	GATCA	CAGTGGTATCAACGCAGAG	SampleID#9	TCGTCGGCAGCGTCAGATGTGTATAAGAGACAGNNNNGATCACAGTGGTATCAACGCAGAG
IDT - Feb 2024	M1s_F_10	TCGTCGGCAGCGTCAGATGTGTATAAGAGACAGNNCTTGTCAGTGGTATCAACGCAGAG	TCGTCGGCAGCGTCAGATGTGTATAAGAGACAG	NN	CTTGT	CAGTGGTATCAACGCAGAG	SampleID#10	TCGTCGGCAGCGTCAGATGTGTATAAGAGACAGNNCTTGTCAGTGGTATCAACGCAGAG
IDT	Hum_acj_R_1	GTCTCGTGGGCTCGGAGATGTGTATAAGAGACAGNNNATCACGGGTCAGGGTTCTGGATAT	GTCTCGTGGGCTCGGAGATGTGTATAAGAGACAG	NNN	ATCAC	GGGTCAGGGTTCTGGATAT	SampleID#1	GTCTCGTGGGCTCGGAGATGTGTATAAGAGACAGNNNATCACGGGTCAGGGTTCTGGATAT
IDT	Hum_acj_R_2	GTCTCGTGGGCTCGGAGATGTGTATAAGAGACAGNNNNCGATGGGGTCAGGGTTCTGGATAT	GTCTCGTGGGCTCGGAGATGTGTATAAGAGACAG	NNNN	CGATG	GGGTCAGGGTTCTGGATAT	SampleID#2	GTCTCGTGGGCTCGGAGATGTGTATAAGAGACAGNNNNCGATGGGGTCAGGGTTCTGGATAT
IDT	Hum_acj_R_3	GTCTCGTGGGCTCGGAGATGTGTATAAGAGACAGNNTTAGGGGGTCAGGGTTCTGGATAT	GTCTCGTGGGCTCGGAGATGTGTATAAGAGACAG	NN	TTAGG	GGGTCAGGGTTCTGGATAT	SampleID#3	GTCTCGTGGGCTCGGAGATGTGTATAAGAGACAGNNTTAGGGGGTCAGGGTTCTGGATAT
IDT	Hum_acj_R_4	GTCTCGTGGGCTCGGAGATGTGTATAAGAGACAGNNNTGACCGGGTCAGGGTTCTGGATAT	GTCTCGTGGGCTCGGAGATGTGTATAAGAGACAG	NNN	TGACC	GGGTCAGGGTTCTGGATAT	SampleID#4	GTCTCGTGGGCTCGGAGATGTGTATAAGAGACAGNNNTGACCGGGTCAGGGTTCTGGATAT
IDT - Feb 2024	Hum_acj_R_5	GTCTCGTGGGCTCGGAGATGTGTATAAGAGACAGNNNNACAGTGGGTCAGGGTTCTGGATAT	GTCTCGTGGGCTCGGAGATGTGTATAAGAGACAG	NNNN	ACAGT	GGGTCAGGGTTCTGGATAT	SampleID#5	GTCTCGTGGGCTCGGAGATGTGTATAAGAGACAGNNNNACAGTGGGTCAGGGTTCTGGATAT
IDT - Feb 2024	Hum_acj_R_6	GTCTCGTGGGCTCGGAGATGTGTATAAGAGACAGNNGCCAAGGGTCAGGGTTCTGGATAT	GTCTCGTGGGCTCGGAGATGTGTATAAGAGACAG	NN	GCCAA	GGGTCAGGGTTCTGGATAT	SampleID#6	GTCTCGTGGGCTCGGAGATGTGTATAAGAGACAGNNGCCAAGGGTCAGGGTTCTGGATAT
IDT - Feb 2024	Hum_acj_R_7	GTCTCGTGGGCTCGGAGATGTGTATAAGAGACAGNNNCAGATGGGTCAGGGTTCTGGATAT	GTCTCGTGGGCTCGGAGATGTGTATAAGAGACAG	NNN	CAGAT	GGGTCAGGGTTCTGGATAT	SampleID#7	GTCTCGTGGGCTCGGAGATGTGTATAAGAGACAGNNNCAGATGGGTCAGGGTTCTGGATAT
IDT - Feb 2024	Hum_acj_R_8	GTCTCGTGGGCTCGGAGATGTGTATAAGAGACAGNNNNACTTGGGGTCAGGGTTCTGGATAT	GTCTCGTGGGCTCGGAGATGTGTATAAGAGACAG	NNNN	ACTTG	GGGTCAGGGTTCTGGATAT	SampleID#8	GTCTCGTGGGCTCGGAGATGTGTATAAGAGACAGNNNNACTTGGGGTCAGGGTTCTGGATAT
IDT - Feb 2024	Hum_acj_R_9	GTCTCGTGGGCTCGGAGATGTGTATAAGAGACAGNNGATCAGGGTCAGGGTTCTGGATAT	GTCTCGTGGGCTCGGAGATGTGTATAAGAGACAG	NN	GATCA	GGGTCAGGGTTCTGGATAT	SampleID#9	GTCTCGTGGGCTCGGAGATGTGTATAAGAGACAGNNGATCAGGGTCAGGGTTCTGGATAT
IDT - Feb 2024	Hum_acj_R_10	GTCTCGTGGGCTCGGAGATGTGTATAAGAGACAGNNNCTTGTGGGTCAGGGTTCTGGATAT	GTCTCGTGGGCTCGGAGATGTGTATAAGAGACAG	NNN	CTTGT	GGGTCAGGGTTCTGGATAT	SampleID#10	GTCTCGTGGGCTCGGAGATGTGTATAAGAGACAGNNNCTTGTGGGTCAGGGTTCTGGATAT
IDT	Hum_bcj_R_1	GTCTCGTGGGCTCGGAGATGTGTATAAGAGACAGNNNNATCACACACSTTKTTCAGGTCCTC	GTCTCGTGGGCTCGGAGATGTGTATAAGAGACAG	NNNN	ATCAC	ACACSTTKTTCAGGTCCTC	SampleID#1	GTCTCGTGGGCTCGGAGATGTGTATAAGAGACAGNNNNATCACACACSTTKTTCAGGTCCTC
IDT	Hum_bcj_R_2	GTCTCGTGGGCTCGGAGATGTGTATAAGAGACAGNNCGATGACACSTTKTTCAGGTCCTC	GTCTCGTGGGCTCGGAGATGTGTATAAGAGACAG	NN	CGATG	ACACSTTKTTCAGGTCCTC	SampleID#2	GTCTCGTGGGCTCGGAGATGTGTATAAGAGACAGNNCGATGACACSTTKTTCAGGTCCTC
IDT	Hum_bcj_R_3	GTCTCGTGGGCTCGGAGATGTGTATAAGAGACAGNNNTTAGGACACSTTKTTCAGGTCCTC	GTCTCGTGGGCTCGGAGATGTGTATAAGAGACAG	NNN	TTAGG	ACACSTTKTTCAGGTCCTC	SampleID#3	GTCTCGTGGGCTCGGAGATGTGTATAAGAGACAGNNNTTAGGACACSTTKTTCAGGTCCTC
IDT	Hum_bcj_R_4	GTCTCGTGGGCTCGGAGATGTGTATAAGAGACAGNNNNTGACCACACSTTKTTCAGGTCCTC	GTCTCGTGGGCTCGGAGATGTGTATAAGAGACAG	NNNN	TGACC	ACACSTTKTTCAGGTCCTC	SampleID#4	GTCTCGTGGGCTCGGAGATGTGTATAAGAGACAGNNNNTGACCACACSTTKTTCAGGTCCTC
IDT - Feb 2024	Hum_bcj_R_5	GTCTCGTGGGCTCGGAGATGTGTATAAGAGACAGNNACAGTACACSTTKTTCAGGTCCTC	GTCTCGTGGGCTCGGAGATGTGTATAAGAGACAG	NN	ACAGT	ACACSTTKTTCAGGTCCTC	SampleID#5	GTCTCGTGGGCTCGGAGATGTGTATAAGAGACAGNNACAGTACACSTTKTTCAGGTCCTC
IDT - Feb 2024	Hum_bcj_R_6	GTCTCGTGGGCTCGGAGATGTGTATAAGAGACAGNNNGCCAAACACSTTKTTCAGGTCCTC	GTCTCGTGGGCTCGGAGATGTGTATAAGAGACAG	NNN	GCCAA	ACACSTTKTTCAGGTCCTC	SampleID#6	GTCTCGTGGGCTCGGAGATGTGTATAAGAGACAGNNNGCCAAACACSTTKTTCAGGTCCTC
IDT - Feb 2024	Hum_bcj_R_7	GTCTCGTGGGCTCGGAGATGTGTATAAGAGACAGNNNNCAGATACACSTTKTTCAGGTCCTC	GTCTCGTGGGCTCGGAGATGTGTATAAGAGACAG	NNNN	CAGAT	ACACSTTKTTCAGGTCCTC	SampleID#7	GTCTCGTGGGCTCGGAGATGTGTATAAGAGACAGNNNNCAGATACACSTTKTTCAGGTCCTC
IDT - Feb 2024	Hum_bcj_R_8	GTCTCGTGGGCTCGGAGATGTGTATAAGAGACAGNNACTTGACACSTTKTTCAGGTCCTC	GTCTCGTGGGCTCGGAGATGTGTATAAGAGACAG	NN	ACTTG	ACACSTTKTTCAGGTCCTC	SampleID#8	GTCTCGTGGGCTCGGAGATGTGTATAAGAGACAGNNACTTGACACSTTKTTCAGGTCCTC
IDT - Feb 2024	Hum_bcj_R_9	GTCTCGTGGGCTCGGAGATGTGTATAAGAGACAGNNNGATCAACACSTTKTTCAGGTCCTC	GTCTCGTGGGCTCGGAGATGTGTATAAGAGACAG	NNN	GATCA	ACACSTTKTTCAGGTCCTC	SampleID#9	GTCTCGTGGGCTCGGAGATGTGTATAAGAGACAGNNNGATCAACACSTTKTTCAGGTCCTC
IDT - Feb 2024	Hum_bcj_R_10	GTCTCGTGGGCTCGGAGATGTGTATAAGAGACAGNNNNCTTGTACACSTTKTTCAGGTCCTC	GTCTCGTGGGCTCGGAGATGTGTATAAGAGACAG	NNNN	CTTGT	ACACSTTKTTCAGGTCCTC	SampleID#10	GTCTCGTGGGCTCGGAGATGTGTATAAGAGACAGNNNNCTTGTACACSTTKTTCAGGTCCTC
	Indexing PCR
Tube Position	Index name	Full primer sequence (5' - 3')	10nt Index sequence (5' - 3')
A01	UDP0009_1	AATGATACGGCGACCACCGAGATCTACACGTTGATAGTGTCGTCGGCAGCGT*C	GTTGATAGTG
A01	UDP0009_2	CAAGCAGAAGACGGCATACGAGATCTACTCAGTCGTCTCGTGGGCTCG*G	CTACTCAGTC
A02	UDP0017_1	AATGATACGGCGACCACCGAGATCTACACTCGGCAGCAATCGTCGGCAGCGT*C	TCGGCAGCAA
A02	UDP0017_2	CAAGCAGAAGACGGCATACGAGATAACCATTCTCGTCTCGTGGGCTCG*G	AACCATTCTC
B01	UDP0010_2	CAAGCAGAAGACGGCATACGAGATTCGTCTGACTGTCTCGTGGGCTCG*G	TCGTCTGACT
B01	UDP0010_1	AATGATACGGCGACCACCGAGATCTACACACCAGCGACATCGTCGGCAGCGT*C	ACCAGCGACA
B02	UDP0018_1	AATGATACGGCGACCACCGAGATCTACACCTAATGATGGTCGTCGGCAGCGT*C	CTAATGATGG
B02	UDP0018_2	CAAGCAGAAGACGGCATACGAGATGGTTGCCTCTGTCTCGTGGGCTCG*G	GGTTGCCTCT
C01	UDP0011_1	AATGATACGGCGACCACCGAGATCTACACCATACACTGTTCGTCGGCAGCGT*C	CATACACTGT
C01	UDP0011_2	CAAGCAGAAGACGGCATACGAGATGAACATACGGGTCTCGTGGGCTCG*G	GAACATACGG
D01	UDP0012_1	AATGATACGGCGACCACCGAGATCTACACGTGTGGCGCTTCGTCGGCAGCGT*C	GTGTGGCGCT
D01	UDP0012_2	CAAGCAGAAGACGGCATACGAGATCCTATGACTCGTCTCGTGGGCTCG*G	CCTATGACTC
E01	UDP0013_1	AATGATACGGCGACCACCGAGATCTACACATCACGAAGGTCGTCGGCAGCGT*C	ATCACGAAGG
E01	UDP0013_2	CAAGCAGAAGACGGCATACGAGATTAATGGCAAGGTCTCGTGGGCTCG*G	TAATGGCAAG
F01	UDP0014_1	AATGATACGGCGACCACCGAGATCTACACCGGCTCTACTTCGTCGGCAGCGT*C	CGGCTCTACT
F01	UDP0014_2	CAAGCAGAAGACGGCATACGAGATGTGCCGCTTCGTCTCGTGGGCTCG*G	GTGCCGCTTC
G01	UDP0015_1	AATGATACGGCGACCACCGAGATCTACACGAATGCACGATCGTCGGCAGCGT*C	GAATGCACGA
G01	UDP0015_2	CAAGCAGAAGACGGCATACGAGATCGGCAATGGAGTCTCGTGGGCTCG*G	CGGCAATGGA
H01	UDP0016_1	AATGATACGGCGACCACCGAGATCTACACAAGACTATAGTCGTCGGCAGCGT*C	AAGACTATAG
H01	UDP0016_2	CAAGCAGAAGACGGCATACGAGATGCCGTAACCGGTCTCGTGGGCTCG*G	GCCGTAACCG
